# Systematic mapping of drug metabolism by the human gut microbiome

**DOI:** 10.1101/538215

**Authors:** Pranatchareeya Chankhamjon, Bahar Javdan, Jaime Lopez, Raphaella Hull, Seema Chatterjee, Mohamed S. Donia

## Abstract

The human gut microbiome harbors hundreds of bacterial species with diverse biochemical capabilities, making it one of nature’s highest density, highest diversity bioreactors. Several drugs have been previously shown to be directly metabolized by the gut microbiome, but the extent of this phenomenon has not been systematically explored. Here, we develop a systematic screen for mapping the ability of the complex human gut microbiome to biochemically transform small molecules (MDM-Screen), and apply it to a library of 575 clinically used oral drugs. We show that 13% of the analyzed drugs, spanning 28 pharmacological classes, are metabolized by a single microbiome sample. In a proof-of-principle example, we show that microbiome-derived metabolism occurs *in vivo*, identify the genes responsible for it, and provide a possible link between its consequences and clinically observed features of drug bioavailability and toxicity. Our findings reveal a previously underappreciated role for the gut microbiome in drug metabolism, and provide a comprehensive framework for characterizing this important class of drug-microbiome interactions.
