## Supplementary Table 1 for "Systematic mapping of drug metabolism by the human gut microbiome"

### Sheet: whole library
MDM+	Positive Microbiome Derived Metabolism
MDM-	Negative Microbiome Derived Metabolism
ND	Drug tested but could not be analyzed (polar, degraded, can't be extracted)
not oral	not orally administered drug
Blank
Drug ID	Drug name	molecular weight	MDM status	Natural / Synthetic	Pharmacological class
1-A02	Clindamycin·HCl	461.4	MDM-	derivative	antibiotic
1-A03	Felbamate	238.2	MDM-	synthetic	antiepileptic
1-A04	Cyclosporine A	1202.6	MDM-	natural	immunosuppressive
1-A05	Donepezil·HCl	416	MDM-	synthetic	anti-Alzheimer's
1-A06	Lincomycin·HCl	443	MDM-	natural	antibiotic
1-A07	Mycophenolic Acid	320.3	MDM-	natural	immunosuppressive
1-B02	Pimozide	461.6	MDM-	synthetic	antipsychotic
1-B03	Loperamide·HCl	513.5	MDM-	synthetic	anti-diarrhea
1-B04	Tolbutamide	270.3	MDM-	synthetic	anti-diabetic
1-B05	Glipizide	445.5	MDM-	synthetic	anti-diabetic
1-B07	Quinine·HCl·H2O	396.9	MDM-	natural	anti-malarial (anti-protozoal)
1-B08	Propafenone·HCl	377.9	MDM-	synthetic	anti-arrythmic / cardiac
1-B09	Phenytoin	252.3	MDM-	synthetic	antiepileptic
1-B10	Procainamide·HCl	271.8	MDM-	synthetic	anti-arrythmic / cardiac
1-C02	Flecainide Acetate	474.4	MDM-	synthetic	anti-arrythmic / cardiac
1-C03	Rosiglitazone	357.4	MDM-	synthetic	anti-diabetic
1-C04	Amantadine·HCl	187.7	MDM-	synthetic	anti-Parkinson's
1-C05	Prazosin·HCl	419.9	MDM-	synthetic	anti-hypertensive / cardiac
1-C06	Clonidine·HCl	266.6	MDM-	synthetic	anti-hypertensive / cardiac
1-C07	Guanabenz Acetate	291.1	MDM-	synthetic	anti-hypertensive / cardiac
1-C09	Emtricitabine	247.3	MDM-	derivative	antiviral
1-C11	Caffeine	194.2	MDM-	natural	CNS stimulant
1-D06	Sotalol·HCl	308.8	MDM-	synthetic	anti-arrythmic / cardiac
1-D07	Maprotiline·HCl	313.9	MDM-	synthetic	antidepressant
1-D08	Pilocarpine·HCl	244.7	MDM-	natural	Cholinergic Receptor Agonist/anti-glaucoma
1-E03	Haloperidol	375.9	MDM-	synthetic	antipsychotic
1-E04	Cimetidine	252.3	MDM-	synthetic	anti-histamine
1-E07	Naltrexone·HCl	377.9	MDM-	derivative	Opoid antagonist
1-E08	Zolmitriptan	287.4	MDM-	derivative	anti-migraine
1-E09	Memantine·HCl	215.8	MDM-	synthetic	anti-Alzheimer's
1-E10	Riluzole·HCl	270.7	MDM-	synthetic	anti-ALS
1-F02	Aminophylline	420.4	MDM-	natural	bronchodilator
1-F03	Nateglinide	317.4	MDM-	derivative	anti-diabetic
1-F07	Apomorphine·HCl Hemihydrate	321.8	MDM-	derivative	anti-parkinson's
1-F09	Fluphenazine· HCl	510.4	MDM-	derivative	antipsychotic
1-F11	Diphenhydramine·HCl	291.8	MDM-	synthetic	anti-histamine
1-G02	Promethazine·HCl	320.9	MDM-	derivative	anti-histamine
1-G06	Quetiapine Fumarate	883.1	MDM-	synthetic	antipsychotic
1-G07	Imipramine·HCl	316.9	MDM-	synthetic	antidepressant
1-G08	Amoxapine	313.8	MDM-	synthetic	antidepressant
1-G09	Metoclopramide·HCl	336.3	MDM-	derivative	antiemetic
1-H02	Famotidine	337.5	MDM-	synthetic	anti-histamine
1-H04	Ticlopidine·HCl	300.2	MDM-	synthetic	anti-platelet
1-H06	Vardenafil	488.6	MDM-	synthetic	erectile dysfunction
1-H07	Linezolid	337.4	MDM-	synthetic	antibiotic
1-H09	Olopatadine	337.4	MDM-	synthetic	anti-histamine
1-H11	Olmesartan	446.5	MDM-	synthetic	anti-hypertensive / cardiac
10-A02	Posaconazole	700.8	MDM-	synthetic	antifungal
10-A05	Pravastatin·Na	446.5	MDM-	natural	cholesterol-lowering agent
10-A08	Primidone	218.3	MDM-	synthetic	anti-epileptic
10-B02	Propylthiouracil	170.2	MDM-	derivative	hyperthyrodism
10-B03	Protriptyline·HCl	299.8	MDM-	synthetic	antidepressant
10-B04	Pyrazinamide	123.1	MDM-	synthetic	antibiotic
10-B06	Pyrimethamine	248.7	MDM-	derivative	antimalarial
10-B07	Quinidine·HCl·H2O	378.9	MDM-	derivative	anti-arrythmic / cardiac
10-B08	Rabeprazole·Na	381.4	MDM-	synthetic	proton pump inhibitor
10-B09	Raltegravir	444.4	MDM-	synthetic	antiviral
10-B10	Ramelteon	259.3	MDM-	derivative	insomnia
10-B11	Rasagiline Mesylate	267.3	MDM-	derivative	anti-parkinson's
10-C03	Repaglinide	452.6	MDM-	synthetic	anti-diabetic
10-C04	Reserpine	608.7	MDM-	natural	anti-hypertensive / cardiac
10-C06	Rifapentine	877	MDM-	derivative	antibiotic
10-C07	Rifaximin	785.9	MDM-	derivative	antibiotic
10-C08	Ritonavir	721	MDM-	synthetic	antiviral
10-C10	Ropinirole·HCl	296.8	MDM-	derivative	anti-parkinson's
10-D02	Rosuvastatin Calcium	1001.1	MDM-	derivative	cholesterol-lowering agent
10-D03	Rufinamide	238.2	MDM-	synthetic	anti-epileptic
10-D04	Saquinavir Mesylate	767	MDM-	synthetic	antiviral
10-D05	Selegiline·HCl	223.7	MDM-	derivative	anti-parkinson's
10-D06	Sertraline·HCl	342.7	MDM-	synthetic	antidepressant
10-D08	Sitagliptin Phosphate	505.3	MDM-	synthetic	anti-diabetic
10-D09	Sorafenib Tosylate	637	MDM-	synthetic	anticancer
10-E06	Sunitinib Malate	532.6	MDM-	synthetic	anticancer
10-E08	Tadalafil	389.4	MDM-	synthetic	erectile dysfunction
10-E10	Telbivudine	242.2	MDM-	derivative	antiviral
10-E11	Telithromycin	812	MDM-	derivative	antibiotic
10-F02	Temazepam	300.7	MDM-	synthetic	antidepressant
10-F06	Terbutaline Hemisulfate	548.6	MDM-	synthetic	Asthma
10-F09	Tetrabenazine	317.4	MDM-	synthetic	antipsychotic
10-F11	Theophylline	180.2	MDM-	natural	Asthma
10-G02	Thioguanine (6-Thioguanine)	167.2	MDM-	derivative	anticancer
10-G05	Tiagabine·HCl	412	MDM-	synthetic	anti-epileptic
10-G10	Tolterodine Tartrate	475.6	MDM-	synthetic	antispasmodic
10-G11	Tolvaptan	448.9	MDM-	synthetic	hyponatremia
10-H02	Topiramate	339.4	MDM-	synthetic	anti-epileptic
10-H03	Torsemide	348.4	MDM-	synthetic	diuretic
10-H04	Trandolapril	430.5	MDM-	synthetic	anti-hypertensive / cardiac
10-H06	Trazodone·HCl	408.3	MDM-	synthetic	antidepressant
10-H08	Triamcinolone Acetonide	434.5	MDM-	derivative	steroidal anti-inflammatory
10-H09	Triamterene	253.3	MDM-	synthetic	diuretic
10-H10	Triazolam	343.2	MDM-	synthetic	insomnia
11-A02	Trihexyphenidyl·HCl	337.9	MDM-	synthetic	anti-parkinson's
11-A04	Trimethobenzamide·HCl	424.9	MDM-	synthetic	antiemetic
11-A05	Trimipramine Maleate	410.5	MDM-	synthetic	antidepressant
11-A06	Trospium Chloride	428	MDM-	synthetic	antispasmodic
11-B04	Voriconazole	349.3	MDM-	synthetic	antifungal
11-B05	Warfarin·Na	330.3	MDM-	derivative	anticoagulant
11-B06	Zaleplon	305.3	MDM-	synthetic	hypnotic
11-B08	Ziprasidone hydrochloride	449.4	MDM-	synthetic	antipsychotic
2-A02	Nisoldipine	388.4	MDM-	synthetic	anti-hypertensive / cardiac
2-A03	Olanzapine	312.4	MDM-	synthetic	antipsychotic
2-A04	Lovastatin	404.5	MDM-	natural	cholesterol-lowering agent
2-A05	Lamotrigine	256.1	MDM-	synthetic	antiepileptic
2-A07	Sildenafil Citrate	666.7	MDM-	synthetic	erectile dysfunction
2-A08	Atovaquone	366.8	MDM-	synthetic	anti-malarial (anti-protozoal)
2-A11	Aripiprazole	448.4	MDM-	synthetic	antipsychotic
2-B02	Candesartan	440.5	MDM-	synthetic	anti-hypertensive / cardiac
2-B05	Escitalopram	324.4	MDM-	synthetic	antidepressant
2-B06	Eprosartan Mesylate	520.6	MDM-	synthetic	anti-hypertensive / cardiac
2-B09	Guanfacine·HCl	282.6	MDM-	synthetic	anti-hypertensive / cardiac
2-B10	Tizanidine·HCl	290.2	MDM-	synthetic	muscle relaxant
2-B11	Carvedilol	406.5	MDM-	synthetic	anti-hypertensive / cardiac
2-C03	Gefitinib	446.9	MDM-	synthetic	anticancer
2-C04	Imatinib Mesylate	589.7	MDM-	synthetic	anticancer
2-C06	Montelukast·Na	608.2	MDM-	synthetic	Asthma
2-C09	Metformin·HCl	165.6	MDM-	synthetic	anti-diabetic
2-C10	Anagrelide	256.1	MDM-	synthetic	anti-platelet
2-C11	Dofetilide	441.6	MDM-	synthetic	anti-arrythmic / cardiac
2-D02	Erlotinib	393.4	MDM-	synthetic	anticancer
2-D03	Tacrine·HCl	234.7	MDM-	synthetic	anti-Alzheimer's
2-D04	Galantamine·HBr	368.3	MDM-	natural	anti-Alzheimer's
2-D05	Amiloride·HCl·2H2O	302.1	MDM-	synthetic	Diuretic
2-D06	Amlodipine	408.9	MDM-	synthetic	anti-hypertensive / cardiac
2-D10	Verapamil·HCl	491.1	MDM-	synthetic	anti-hypertensive / cardiac
2-D11	Gabapentin	171.2	MDM-	derivative	anti-epileptic
2-E02	Felodipine	384.3	MDM-	synthetic	anti-hypertensive / cardiac
2-E03	Phenoxybenzamine·HCl	340.3	MDM-	synthetic	anti-hypertensive / cardiac
2-E04	Trifluoperazine· HCl	480.4	MDM-	synthetic	antipsychotic
2-E06	Alfuzosin	389.5	MDM-	synthetic	Muscle relaxant
2-E07	Bromocriptine Mesylate	750.7	MDM-	derivative	anti-parkinson's
2-E08	Clozapine	326.8	MDM-	synthetic	antipsychotic
2-E09	Acitretin	326.4	MDM-	derivative	psoriasis
2-E10	Calcitriol	416.6	MDM-	derivative	Hypocalcemia
2-E11	Ketoconazole	531.4	MDM-	synthetic	antifungal
2-F02	Cromolyn·Na (Disodium Cromoglycate)	512.3	MDM-	synthetic	Asthma
2-F05	Dipyridamole	504.6	MDM-	synthetic	anti-platelet
2-F07	Indomethacin	357.8	MDM-	synthetic	NSAID
2-F08	Naproxen	230.3	MDM-	synthetic	NSAID
2-F09	Ibuprofen	206.3	MDM-	synthetic	NSAID
2-F10	Bumetanide	364.4	MDM-	synthetic	Diuretic
2-G04	Tranylcypromine Hemisulfate	364.5	MDM-	derivative	antidepressant
2-G05	Piroxicam	331.3	MDM-	synthetic	NSAID
2-G06	Moxifloxacin·HCl	437.9	MDM-	synthetic	antibiotic
2-G07	Carbidopa	226.2	MDM-	derivative	anti-parkinson's
2-G08	Ketoprofen	254.3	MDM-	synthetic	NSAID
2-G09	Meloxicam	351.4	MDM-	synthetic	NSAID
2-G10	Terbinafine·HCl	327.9	MDM-	synthetic	antifungal
2-H02	Simvastatin	418.6	MDM-	derivative	cholesterol-lowering agent
2-H04	Raloxifene·HCl	510.1	MDM-	synthetic	anti-estrogen
2-H06	Etoposide	588.6	MDM-	derivative	anticancer
2-H08	Delavirdine Mesylate	552.7	MDM-	synthetic	antiviral
2-H11	Cetirizine HCl	461.8	MDM-	synthetic	anti-histamine
3-A02	Lapatinib Ditosylate	925.5	MDM-	synthetic	anticancer
3-A03	Pioglitazone·HCl	392.9	MDM-	synthetic	anti-diabetic
3-A04	Rivastigmine Tartrate	400.4	MDM-	synthetic	Dementia
3-A05	Ergotamine Tartrate	1313.4	MDM-	natural	anti-migraine
3-A09	Zafirlukast	575.7	MDM-	synthetic	Asthma
3-A10	Zileuton	236.3	MDM-	synthetic	Asthma
3-B02	Diazoxide	230.7	MDM-	synthetic	Peripheral vasodilator
3-B03	Glyburide	494	MDM-	synthetic	anti-diabetic
3-B05	Tolazamide	311.4	MDM-	synthetic	anti-diabetic
3-B06	Bexarotene	348.5	MDM-	synthetic	anticancer
3-B10	Letrozole	285.3	MDM-	synthetic	anti-estrogen
3-B11	Anastrozole	293.4	MDM-	synthetic	anti-estrogen
3-C02	Bicalutamide	430.4	MDM-	synthetic	anti-androgen
3-C03	Clindamycin Palmitate·HCl	699.9	MDM-	derivative	antibiotic
3-C07	Enalaprilat Maleate	492.5	MDM-	synthetic	anti-hypertensive / cardiac
3-C08	Fluvastatin·Na	433.5	MDM-	derivative	cholesterol-lowering agent
3-C09	Fosinopril·Na	585.6	MDM-	synthetic	anti-hypertensive / cardiac
3-C11	Granisetron·HCl	348.9	MDM-	synthetic	antiemetic
3-D03	Atazanavir	704.9	MDM-	synthetic	antiviral
3-D06	Cabergoline	451.6	MDM-	derivative	hyperprolactinemia
3-E02	Oseltamivir Phosphate	410.4	MDM-	synthetic	antiviral
3-E04	Pramipexole Dihydrochloride Monohydrate	302.3	MDM-	synthetic	anti-parkinson's
3-E08	Vinorelbine	778.9	MDM-	derivative	anticancer
3-E11	Aspirin (Acetylsalicylic Acid)	180.2	MDM-	natural	NSAID
3-F02	Acyclovir (Acycloguanosine) Zovirax	225.2	MDM-	derivative	antiviral
3-F05	Altretamine	210.3	MDM-	synthetic	anticancer
3-F07	Albendazole	265.3	MDM-	synthetic	antihelminthic
3-F08	Sumatriptan Succinate	413.5	MDM-	derivative	anti-migraine
3-F10	4-Aminosalicylic Acid	153.1	MDM-	derivative	antibiotic
3-G06	Azithromycin	749	MDM-	derivative	antibiotic
3-G10	Buspirone·HCl	422	MDM-	synthetic	anti-anxiety
3-H02	Carbamazepine	236.3	MDM-	synthetic	anti-epileptic
3-H07	Chlorpheniramine Maleate	390.9	MDM-	synthetic	anti-histamine
3-H08	Chloroquine Diphosphate	515.9	MDM-	synthetic	antimalarial
3-H09	Thalidomide	258.2	MDM-	synthetic	immunomodulatory
3-H10	Ciprofloxacin	331.3	MDM-	synthetic	antibiotic
3-H11	Citalopram·HBr	405.3	MDM-	synthetic	antidepressant
4-A02	Clarithromycin	748	MDM-	derivative	antibiotic
4-A03	Clomiphene Citrate	598.1	MDM-	synthetic	infertility
4-A04	Clopidogrel Hydrogen Sulfate	419.9	MDM-	synthetic	anti-platelet
4-A08	Cyclophosphamide monohydrate	279.1	MDM-	synthetic	anticancer
4-B02	Desloratadine	310.8	MDM-	synthetic	anti-histamine
4-B03	Dextromethorphan	271.4	MDM-	derivative	anti-tussive
4-B04	Diclofenac·Na Salt	318.1	MDM-	synthetic	NSAID
4-B06	Diflunisal	250.2	MDM-	synthetic	NSAID
4-B08	Doxazosin Mesylate	547.6	MDM-	synthetic	anti-hypertensive / cardiac
4-B09	Doxycycline Monohydrate	462.4	MDM-	derivative	antibiotic
4-B10	Enalapril	376.4	MDM-	synthetic	anti-hypertensive / cardiac
4-B11	Esomeprazole Potassium	383.5	MDM-	synthetic	anti-GERD
4-C03	Estrone	270.4	MDM-	natural	steroidal hormone
4-C07	Fenoprofen Calcium	558.6	MDM-	synthetic	NSAID
4-C09	Finasteride	372.5	MDM-	derivative	steroidal hormone
4-C11	Flurbiprofen	244.3	MDM-	synthetic	NSAID
4-D02	Amitriptyline·HCl	313.9	MDM-	synthetic	antidepressant
4-D06	Fluconazole	306.3	MDM-	synthetic	antifungal
4-D07	Furosemide	330.7	MDM-	synthetic	diuretic
4-D09	Gatifloxacin	375.4	MDM-	synthetic	antibiotic
4-D11	Gemfibrozil	250.3	MDM-	synthetic	cholesterol-lowering agent
4-E02	Glimepiride	490.6	MDM-	synthetic	anti-diabetic
4-E08	Indapamide	365.8	MDM-	synthetic	diuretic
4-E09	Itraconazole	705.6	MDM-	synthetic	antifungal
4-E10	Levonorgestrel	312.4	MDM-	synthetic	steroidal hormone
4-E11	Levofloxacin·HCl	397.8	MDM-	synthetic	antibiotic
4-F02	Leflunomide	270.2	MDM-	synthetic	immunosuppressive
4-F04	Loratadine	382.9	MDM-	synthetic	anti-histamine
4-F05	Losartan Potassium	461	MDM-	synthetic	anti-hypertensive / cardiac
4-F06	Mebendazole	295.3	MDM-	synthetic	antihelminthic
4-F08	Mefenamic Acid	241.3	MDM-	synthetic	NSAID
4-G02	Metoprolol Tartrate	684.8	MDM-	synthetic	anti-hypertensive / cardiac
4-G03	Methimazole	114.2	MDM-	synthetic	anti-thyroid
4-G05	Minocycline	457.5	MDM-	derivative	antibiotic
4-G10	Nefazodone·HCl	506.5	MDM-	synthetic	antidepressant
4-H03	Nystatin	926.1	MDM-	natural	antifungal
4-H04	Ofloxacin	361.4	MDM-	synthetic	antibiotic
4-H05	Omeprazole	345.4	MDM-	synthetic	anti-GERD
4-H06	Oxcarbazepine	252.3	MDM-	synthetic	anti-epileptic
4-H10	Paroxetine·HCl	365.8	MDM-	synthetic	antidepressant
5-A02	Pentoxifylline	278.3	MDM-	derivative	hemorrheologic
5-A09	Primaquine Phosphate	455.3	MDM-	synthetic	antimalarial
5-A10	Praziquantel	312.4	MDM-	synthetic	antihelminthic
5-A11	Quinapril·HCl	475	MDM-	synthetic	anti-hypertensive / cardiac
5-B02	Ranolazine·2HCl	500.5	MDM-	synthetic	anti-angina
5-B03	Ramipril	416.5	MDM-	synthetic	anti-hypertensive / cardiac
5-B05	Nelfinavir Mesylate	663.9	MDM-	synthetic	antiviral
5-B06	Rimantadine·HCl	215.8	MDM-	synthetic	antiviral
5-B07	Propranolol·HCl	295.8	MDM-	synthetic	anti-hypertensive / cardiac
5-B08	Scopolamine·HBr	384.3	MDM-	natural	antiemetic
5-B11	Sulfadiazine	250.3	MDM-	derivative	antibiotic
5-C03	Tamsulosin·HCl	445	MDM-	synthetic	muscle relaxant
5-C04	Telmisartan	514.6	MDM-	synthetic	anti-hypertensive / cardiac
5-C05	Terazosin·HCl	423.9	MDM-	synthetic	muscle relaxant
5-C10	Topotecan·HCl	457.9	MDM-	derivative	anticancer
5-C11	Toremifene Base	406	MDM-	synthetic	Selective Estrogen Receptor Modulator
5-D02	Tolmetin sodium dihydrate	315.3	MDM-	synthetic	NSAID
5-D04	Tramadol·HCl	299.8	MDM-	synthetic	analgesic
5-D05	Trimethoprim	290.3	MDM-	synthetic	antibiotic
5-D08	Venlafaxine·HCl	313.9	MDM-	synthetic	antidepressant
5-D10	Ketotifen Fumarate	425.5	MDM-	synthetic	anti-histamine
5-E03	Ondansetron	293.4	MDM-	synthetic	antiemetic
5-E05	Thioridazine·HCl	407	MDM-	synthetic	antipsychotic
5-F03	Mifepristone	429.6	MDM-	derivative	steroidal hormone
5-F05	Tamoxifen Citrate	563.6	MDM-	synthetic	Selective Estrogen Receptor Modulator
5-F06	Aprepitant	534.4	MDM-	synthetic	antiemetic
5-F07	Bosentan	551.6	MDM-	synthetic	Pulmonary arterial hypertension
5-F08	Efavirenz	315.7	MDM-	synthetic	antiviral
5-G04	Cyproheptadine·HCl Sesquihydrate	377.9	MDM-	synthetic	anti-histamine
6-A02	Abacavir Sulfate	384.4	MDM-	derivative	antiviral
6-A05	Acebutolol·HCl	372.9	MDM-	synthetic	anti-hypertensive / cardiac
6-A06	Acetaminophen	151.2	MDM-	synthetic	analgesic
6-A08	Acetohexamide	324.4	MDM-	synthetic	anti-diabetic
6-A11	Acrivastine	348.4	MDM-	synthetic	anti-histamine
6-B02	Adefovir Dipivoxil	501.5	MDM-	derivative	antiviral
6-B07	Alosetron·HCl	330.8	MDM-	synthetic	anti-diarrhea
6-B09	Ambrisentan	378.4	MDM-	synthetic	Pulmonary arterial hypertension
6-C08	Artemether	298.4	MDM-	derivative	antimalarial
6-C11	Asenapine Maleate	401.8	MDM-	synthetic	antipsychotic
6-D03	Atorvastatin Calcium	1155.3	MDM-	derivative	cholesterol-lowering agent
6-D11	Benazepril·HCl	461	MDM-	synthetic	anti-hypertensive / cardiac
6-E04	Benztropine Mesylate	403.5	MDM-	synthetic	anti-parkinson's
6-E08	Biperiden·HCl	347.9	MDM-	synthetic	anti-parkinson's
6-E09	Bisoprolol Fumarate	767	MDM-	synthetic	anti-hypertensive / cardiac
6-F02	Brompheniramine Maleate	435.3	MDM-	synthetic	anti-histamine
6-F03	Budesonide	430.5	MDM-	derivative	steroidal anti-inflammatory
6-F04	Bupropion	239.7	MDM-	synthetic	antidepressant
6-F06	Butorphanol-(+)-Tartrate (Schedule Iv)	477.6	MDM-	derivative	analgesic
6-F08	Carbinoxamine Maleate	406.9	MDM-	synthetic	anti-histamine
6-G06	Cefditoren Pivoxil	620.7	MDM-	derivative	antibiotic
6-G10	Cefpodoxime Proxetil	557.6	MDM-	derivative	antibiotic
6-H11	Chlorothiazide	295.7	MDM-	synthetic	diuretic
7-A02	Chlorpropamide	276.7	MDM-	synthetic	anti-diabetic
7-A03	Chlorthalidone	338.8	MDM-	synthetic	diuretic
7-A04	Chlorzoxazone	169.6	MDM-	synthetic	muscle relaxant
7-A08	Cilostazol	369.5	MDM-	synthetic	anti-platelet
7-A09	Cinacalcet·HCl	393.9	MDM-	synthetic	hyperparathyroidism
7-B04	Clobazam	300.7	MDM-	synthetic	anti-epileptic
7-B06	Clomipramine·HCl	351.3	MDM-	synthetic	antidepressant
7-B10	Colchicine	399.4	MDM-	natural	anti-gout
7-C04	Cyclobenzaprine·HCl	311.8	MDM-	synthetic	muscle relaxant
7-C11	Dapsone	248.3	MDM-	derivative	antibiotic
7-D03	Darifenacin·HBr	507.5	MDM-	synthetic	antispasmodic
7-D04	Darunavir	547.7	MDM-	synthetic	antiviral
7-D05	Dasatinib	488	MDM-	synthetic	anticancer
7-D07	Deferasirox	373.4	MDM-	synthetic	iron chelating agent
7-D09	Demeclocycline·HCl	501.3	MDM-	derivative	antibiotic
7-D10	Desipramine·HCl	302.8	MDM-	synthetic	antidepressant
7-E04	Desvenlafaxine Succinate Hydrate	399.5	MDM-	synthetic	antidepressant
7-E05	Dexchlorpheniramine Maleate	390.9	MDM-	synthetic	anti-histamine
7-E10	Diazepam	284.7	MDM-	synthetic	anti-anxiety
7-F02	Dicyclomine·HCl	345.9	MDM-	synthetic	antispasmodic
7-F03	Dienogest	311.4	MDM-	derivative	steroidal hormone
7-F06	Digoxin	780.9	MDM-	natural	cardiac glycoside
7-F07	Dimenhydrinate	470	MDM-	synthetic	anti-histamine
7-F08	Disopyramide	339.5	MDM-	synthetic	anti-arrythmic / cardiac
7-G02	Doxepin·HCl	315.8	MDM-	synthetic	antidepressant
7-G04	Drospirenone	366.5	MDM-	derivative	steroidal hormone
7-G06	Dutasteride	528.5	MDM-	derivative	steroidal hormone
7-H07	Estropipate	436.6	MDM-	natural	steroidal hormone
7-H08	Eszopiclone	388.8	MDM-	synthetic	hypnotic
7-H11	Ethinyl Estradiol	296.4	MDM-	derivative	steroidal hormone
8-A02	Ethionamide	166.2	MDM-	derivative	antibiotic
8-A04	Etodolac	287.4	MDM-	synthetic	NSAID
8-A07	Everolimus	958.2	MDM-	derivative	immunosuppressive
8-A08	Ezetimibe	409.4	MDM-	synthetic	cholesterol-lowering agent
8-A09	Febuxostat	316.4	MDM-	synthetic	anti-gout
8-A10	Fexofenadine·HCl	538.1	MDM-	synthetic	anti-histamine
8-A11	Fingolimod	307.5	MDM-	synthetic	immunomodulatory
8-B02	Flavoxate·HCl	427.9	MDM-	synthetic	antispasmodic
8-C02	Fluvoxamine Maleate	434.4	MDM-	synthetic	antidepressant
8-C04	Formoterol	344.4	MDM-	synthetic	Asthma
8-C08	Gemifloxacin	389.4	MDM-	synthetic	antibiotic
8-C10	Griseofulvin	352.8	MDM-	natural	antifungal
8-D06	Hydralazine·HCl	196.6	MDM-	synthetic	anti-hypertensive / cardiac
8-D07	Hydrochlorothiazide	297.7	MDM-	synthetic	diuretic
8-D08	Hydroflumethiazide	331.3	MDM-	synthetic	diuretic
8-D10	Hydroxychloroquine Sulfate	434	MDM-	synthetic	antimalarial
8-E02	Hydroxyzine Dihydrochloride	447.8	MDM-	synthetic	anti-histamine
8-E05	Indinavir	613.8	MDM-	synthetic	antiviral
8-E06	Irbesartan	428.5	MDM-	synthetic	anti-hypertensive / cardiac
8-E08	Isocarboxazid	231.3	MDM-	synthetic	antidepressant
8-E11	Isradipine	371.4	MDM-	synthetic	anti-hypertensive / cardiac
8-F03	Ketorolac Tromethamine	376.4	MDM-	synthetic	NSAID
8-F04	Labetalol·HCl	364.9	MDM-	synthetic	anti-hypertensive / cardiac
8-F05	Lacosamide	250.3	MDM-	synthetic	anti-epileptic
8-F07	Lamivudine	229.3	MDM-	derivative	antiviral
8-F08	Lansoprazole	369.4	MDM-	synthetic	proton pump inhibitor
8-F09	Lenalidomide	259.3	MDM-	synthetic	anticancer
8-G04	Levocetirizine Dihydrochloride	461.8	MDM-	synthetic	anti-histamine
8-G08	Lopinavir	628.8	MDM-	synthetic	antiviral
8-G11	Loxapine Succinate	445.9	MDM-	synthetic	antipsychotic
8-H05	Maraviroc	513.7	MDM-	synthetic	antiviral
8-H07	Meclizine Dihydrochloride	463.9	MDM-	synthetic	anti-histamine
8-H08	Meclofenamate·Na	318.1	MDM-	synthetic	NSAID
8-H09	Mefloquine·HCl	414.8	MDM-	synthetic	antimalarial
8-H10	Mepenzolate Bromide	420.3	MDM-	synthetic	parasympathetic inhibitor
9-A02	Meprobamate (Schedule Iv)	218.3	MDM-	synthetic	anti-anxiety
9-A06	Mestranol	310.4	MDM-	synthetic	steroidal hormone
9-A07	Metaproterenol Hemisulfate (Orciprenaline)	520.6	MDM-	synthetic	Asthma
9-A09	Metaxalone	221.3	MDM-	synthetic	muscle relaxant
9-A11	Methazolamide	236.3	MDM-	synthetic	glaucoma
9-B02	Methenamine Hippurate	319.4	MDM-	synthetic	antibiotic
9-B03	Methocarbamol	241.2	MDM-	synthetic	muscle relaxant
9-B05	Methoxsalen (Xanthotoxin)	216.2	MDM-	natural	psoriasis
9-B10	Methylergonovine Maleate	455.5	MDM-	derivative	increases contractions of uterus
9-B11	Metolazone	365.8	MDM-	synthetic	diuretic
9-C02	Metyrapone	226.3	MDM-	synthetic	diagnostic
9-C04	Mexiletine·HCl	215.7	MDM-	synthetic	anti-arrythmic / cardiac
9-C06	Miconazole	416.1	MDM-	synthetic	antifungal
9-C10	Milnacipran·HCl	282.8	MDM-	synthetic	fibromyalgia
9-C11	Mirtazapine	265.4	MDM-	synthetic	antidepressant
9-D02	Mitotane	320	MDM-	synthetic	anticancer
9-D03	Modafinil (Schedule Iv)	273.4	MDM-	synthetic	CNS stimulant
9-D04	Moexipril·HCl	535	MDM-	synthetic	anti-hypertensive / cardiac
9-D07	Nadolol	309.4	MDM-	synthetic	anti-hypertensive / cardiac
9-D10	Naratriptan·HCl	371.9	MDM-	synthetic	anti-migraine
9-E02	Nebivolol·HCl	441.9	MDM-	synthetic	anti-hypertensive / cardiac
9-E05	Nevirapine	266.3	MDM-	synthetic	antiviral
9-F03	Nizatidine	331.5	MDM-	synthetic	anti-histamine
9-F04	Nortriptyline·HCl	299.8	MDM-	synthetic	antidepressant
9-F07	Oxaprozin	293.3	MDM-	synthetic	NSAID
9-F09	Oxtriphylline	283.3	MDM-	natural	Asthma
9-F10	Oxybutynin Chloride	394	MDM-	synthetic	antispasmodic
9-F11	Oxytetracycline·HCl	496.9	MDM-	natural	antibiotic
9-G03	Palonosetron·HCl	332.9	MDM-	synthetic	antiemetic
9-G05	Pazopanib·HCl	474	MDM-	synthetic	anticancer
9-G07	Pemirolast Potassium	266.3	MDM-	synthetic	anti-allergy
9-H02	Perindopril Erbumine	441.6	MDM-	synthetic	anti-hypertensive / cardiac
9-H04	Perphenazine	404	MDM-	derivative	antipsychotic
9-H06	Phenylephrine	167.2	MDM-	derivative	decongestant
9-H09	Pitavastatin Calcium	881	MDM-	derivative	cholesterol-lowering agent
1-A11	Nicardipine·HCl	516	MDM+	synthetic	anti-hypertensive / cardiac
1-F10	Risperidone	410.5	MDM+	synthetic	antipsychotic
1-H10	Tolcapone	273.2	MDM+	synthetic	anti-parkinson's
10-A04	Prasugrel	373.4	MDM+	synthetic	anti-platelet
10-A09	Probenecid	285.4	MDM+	synthetic	anti-gout
10-C05	Rifabutin	847	MDM+	derivative	antibiotic
10-E04	Sulfamethoxazole	253.3	MDM+	synthetic	antibiotic
11-A07	Ursodiol	392.6	MDM+	natural	bile acid
2-A06	Azathioprine	277.3	MDM+	derivative	immunosuppressive
2-B07	Entacapone	305.3	MDM+	synthetic	anti-parkinson's
2-C07	Exemestane	296.4	MDM+	derivative	steroidal hormone
2-D09	Nimodipine	418.4	MDM+	synthetic	anti-hypertensive / cardiac
2-F03	Capsaicin	305.4	MDM+	natural	dietary product
2-F04	Dexamethasone	392.5	MDM+	derivative	steroidal anti-inflammatory
2-F06	Ethacrynic Acid	303.1	MDM+	synthetic	diuretic
2-H05	Rifampin (Rifampicin)	822.9	MDM+	derivative	antibiotic
3-A06	Sulindac	356.4	MDM+	synthetic	NSAID
3-C04	Vorinostat	264.3	MDM+	synthetic	HDAC inhibitor
3-C06	Dolasetron	324.4	MDM+	synthetic	antiemetic
3-D04	Mycophenolate Mofetil	433.5	MDM+	derivative	immunosuppressive
3-F03	Zidovudine (3'-Azido-3'-Deoxythymidine)	267.2	MDM+	derivative	antiviral
3-F04	Allopurinol	136.1	MDM+	derivative	anti-gout
3-G08	Betamethasone	392.5	MDM+	derivative	steroidal anti-inflammatory
3-G09	Bisacodyl	361.4	MDM+	synthetic	laxative
4-C02	Estradiol	272.4	MDM+	natural	steroidal hormone
4-C05	Famciclovir	321.3	MDM+	derivative	antiviral
4-D05	Flutamide	276.2	MDM+	synthetic	anti-androgen
4-E03	Hydrocortisone	362.5	MDM+	natural	steroidal anti-inflammatory
4-E04	Hydrocortisone Acetate	404.5	MDM+	derivative	steroidal anti-inflammatory
4-F11	Methylprednisolone	374.5	MDM+	derivative	steroidal anti-inflammatory
4-G04	Metronidazole	171.2	MDM+	synthetic	antibiotic
4-G08	Nabumetone	228.3	MDM+	synthetic	NSAID
4-H09	Pantoprazole	383.4	MDM+	synthetic	anti-GERD
5-A05	Prednisolone	360.4	MDM+	derivative	steroidal anti-inflammatory
5-A06	Progesterone	314.5	MDM+	natural	steroidal hormone
5-A08	Prednisone	358.4	MDM+	derivative	steroidal anti-inflammatory
5-B09	Spironolactone	416.6	MDM+	derivative	steroidal diuretic
5-C02	Sulfasalazine	398.4	MDM+	synthetic	immunomodulatory
5-C08	Tinidazole	247.3	MDM+	synthetic	antibiotic
5-E02	Fluoxetine·HCl	345.8	MDM+	synthetic	antidepressant
5-E09	Misoprostol	382.5	MDM+	derivative	anti-ulcer
5-F04	Megestrol Acetate	384.5	MDM+	derivative	steroidal hormone
5-G02	Capecitabine	359.4	MDM+	derivative	anticancer
6-H08	Chenodiol (Chenodeoxycholic Acid)	392.6	MDM+	natural	bile acid
7-B05	Clofazimine	473.4	MDM+	synthetic	antibiotic
7-B07	Clonazepam	315.7	MDM+	synthetic	anti-epileptic
7-C03	Cortisone Acetate	402.5	MDM+	derivative	steroidal anti-inflammatory
7-C10	Dantrolene·Na	336.2	MDM+	synthetic	muscle relaxant
7-G05	Duloxetine·HCl	333.9	MDM+	synthetic	antidepressant
8-B05	Fludrocortisone Acetate	422.5	MDM+	derivative	steroidal anti-inflammatory
8-E04	Iloperidone	426.5	MDM+	synthetic	antipsychotic
8-G09	Lorazepam	321.2	MDM+	synthetic	anti-anxiety
9-E09	Nilutamide	317.2	MDM+	synthetic	anti-androgen
9-E11	Nitisinone	329.2	MDM+	synthetic	hereditary tyrosinemia type 1 (HT-1)
9-F02	Nitrofurantoin	238.2	MDM+	synthetic	antibiotic
9-F08	Oxazepam	286.7	MDM+	synthetic	anti-anxiety
9-G02	Paliperidone	426.5	MDM+	synthetic	antipsychotic
1-A08	Sirolimus (Rapamycin)	914.2	ND
1-E02	Ivermectin	875.1	ND
1-E05	Zonisamide	212.2	ND
1-G03	Ranitidine·HCl	350.9	ND
1-G11	Carbachol (Carbamylcholine ) Chloride	182.7	ND
1-H03	Isoniazid	137.1	ND
1-H05	Clemastine Fumarate	460	ND
10-A06	Pregabalin	159.2	ND
10-B05	Pyridostigmine Bromide	261.1	ND
10-C09	Rizatriptan Benzoate	391.5	ND
10-D10	Stavudine	224.2	ND
10-E07	Tacrolimus (Fk506)	804	ND
10-F05	Tenofovir	287.2	ND
10-G08	Tiopronin	163.2	ND
10-H07	Tretinoin	300.4	ND
10-H11	Trientine Dihydrochloride	219.2	ND
11-A03	Trimethadione	143.1	ND
11-A08	Valganciclovir·HCl	390.8	ND
11-A09	Valproate·Na	166.2	ND
11-A10	Valsartan	435.5	ND
11-A11	Vancomycin·HCl	1485.7	ND
11-B02	Varenicline Tartrate	361.4	ND
11-B03	Vigabatrin	129.2	ND
2-D07	Diltiazem·HCl	451	ND
2-D08	Nifedipine	346.3	ND
2-F11	Neomycin Sulfate	908.9	ND
2-G02	Auranofin	678.5	ND
2-G03	Captopril	217.3	ND
2-G11	Sodium Phenylbutyrate	186.2	ND
3-A07	Valproic Acid	144.2	ND
3-B04	Minoxidil	209.2	ND
3-B07	Tranexamic Acid	157.2	ND
3-B08	Celecoxib	381.4	ND
3-B09	Levetiracetam	170.2	ND
3-C05	Didanosine	236.2	ND
3-C10	Gemcitabine·HCl	299.7	ND
3-D07	Ibandronate·Na Monohydrate	359.2	ND
3-D09	Lomustine	233.7	ND
3-F06	Alendronate·Na Trihydrate	325.1	ND
3-F11	Mesalamine (5-Aminosalicylic Acid)	153.1	ND
3-G02	Ampicillin Trihydrate	403.5	ND
3-G03	(±)-Atenolol	266.3	ND
3-H06	Chlorambucil	304.2	ND
4-A06	Orphenadrine Citrate	461.5	ND
4-A11	Danazol	337.5	ND
4-B05	Zalcitabine (2',3'-Dideoxycytidine)	211.2	ND
4-B07	Disulfiram	296.5	ND
4-C04	Etidronate Disodium	250	ND
4-C08	Fenofibrate	360.8	ND
4-D08	Ganciclovir	255.2	ND
4-F03	Lisinopril·2H2O	441.5	ND
4-F09	Melphalan	305.2	ND
4-F10	Methyldopa Sesquihydrate (L-Α-Methyl-Dopa Sesquihyrate)	229.2	ND
4-G11	Norethindrone	298.4	ND
4-H02	Norfloxacin	319.3	ND
4-H08	Oxacillin sodium salt monohydrate	441.4	ND
5-A03	Penicillin V Potassium	388.5	ND
5-A07	Procarbazine·HCl	257.8	ND
5-B04	Ribavirin	244.2	ND
5-C06	Tetracycline	444.4	ND
5-C07	Temozolomide	194.2	ND
5-D03	Amoxicillin	365.4	ND
5-D06	Valacyclovir·HCl	360.8	ND
5-E04	Tiotropium Bromide	472.4	ND
5-F09	Miglustat (N-Butyldeoxynojirimycin·HCl)	255.7	ND
6-A03	Acamprosate	400.5	ND
6-A04	Acarbose	645.6	ND
6-A07	Acetazolamide	222.3	ND
6-A09	Acetohydroxamic Acid	75.1	ND
6-A10	Acetylcysteine	163.2	ND
6-B05	Alitretinoin	300.4	ND
6-B06	Almotriptan	469.6	ND
6-C02	Aminocaproic Acid	131.2	ND
6-C10	L-Ascorbic Acid	176.1	ND
6-D09	Balsalazide	357.3	ND
6-E03	Bendroflumethiazide	421.4	ND
6-E05	Betaine	117.2	ND
6-E06	Bethanechol Chloride	196.7	ND
6-F05	Busulfan	246.3	ND
6-F09	Carglumic Acid	190.2	ND
6-G02	Cefaclor	367.8	ND
6-G03	Cefadroxil	381.4	ND
6-G05	Cefdinir	395.4	ND
6-G07	Cefixime	453.5	ND
6-G11	Cefprozil	389.4	ND
6-H02	Ceftibuten	410.4	ND
6-H07	Cephalexin Monohydrate	365.4	ND
7-B03	Clavulanate Potassium	237.3	ND
7-B09	Cloxacillin·Na	475.9	ND
7-B11	Colistimethate·Na	1749.8	ND
7-C02	Colistin Sulfate	1267.6	ND
7-C06	Cycloserine	102.1	ND
7-C07	Cysteamine·HCl	113.6	ND
7-C09	Dalfampridine (4-Aminopyridine)	94.1	ND
7-D11	Desogestrel	310.5	ND
7-E11	Dicloxacillin·Na Salt Monohydrate	510.3	ND
7-F09	Dopamine·HCl	189.6	ND
7-G07	Dyphylline	254.2	ND
7-H03	Eplerenone	414.5	ND
7-H05	Erythromycin	733.9	ND
7-H06	Estramustine Phosphate·Na	566.4	ND
7-H09	Ethambutol Dihydrochloride	277.2	ND
8-A03	Ethosuximide	141.2	ND
8-B03	Flucytosine	129.1	ND
8-B04	Fludarabine Phosphate	365.2	ND
8-C06	Fosfomycin Calcium	178.1	ND
8-C09	Glycopyrrolate Iodide	445.3	ND
8-C11	Guanidine·HCl	95.5	ND
8-D11	Hydroxyurea	76.1	ND
8-E09	Isosorbide Dinitrate	236.1	ND
8-E10	Isotretinoin (13-Cis-Retinoic Acid)	300.4	ND
8-F02	Kanamycin Sulfate	582.6	ND
8-F06	Lactulose	342.3	ND
8-F10	Leucovorin Calcium Pentahydrate	601.6	ND
8-F11	Levalbuterol·HCl	275.8	ND
8-G03	Levocarnitine	161.2	ND
8-G05	Levothyroxine·Na	798.9	ND
8-H04	Mannitol	182.2	ND
9-A04	Mercaptopurine Hydrate	170.2	ND
9-A05	Mesna	164.2	ND
9-B04	Methotrexate	472.5	ND
9-B06	Methscopolamine Bromide ((−)-Scopolamine Methyl Bromide)	398.3	ND
9-B07	Methsuximide	203.2	ND
9-B08	Methyclothiazide	360.2	ND
9-C08	Midodrine·HCl	290.7	ND
9-C09	Miglitol	207.2	ND
9-E06	Niacin (Known As Vitamin B3, Nicotinic Acid And Vitamin Pp)	123.1	ND
9-E07	Nicotine	162.3	ND
9-E08	Nilotinib	529.5	ND
9-E10	Nitazoxanide	307.3	ND
9-F05	Olsalazine·Na	346.2	ND
9-F06	Orlistat (Tetrahydrolipstatin)	495.7	ND
9-G04	Paromomycin Sulfate	713.7	ND
9-G08	Penicillamine (D-Penicillamine)	149.2	ND
9-G09	Penicillin G Potassium (Benzylpenicillin)	372.5	ND
9-H05	Phenelzine Sulfate	234.3	ND
9-H07	Phytonadione	450.7	ND
1-A09	Spectinomycin·HCl Pentahydrate	495.3	not oral
1-A10	Amiodarone·HCl	681.8	not oral
1-B06	Phentolamine·HCl	317.8	not oral
1-B11	Lidocaine·HCl·H2O	288.8	not oral
1-C08	Dihydroergotamine Mesylate	679.8	not oral
1-C10	Betaxolol·HCl	343.9	not oral
1-D02	(S)-Timolol Maleate	432.5	not oral
1-D03	Salbutamol Hemisulfate	576.7	not oral
1-D04	Pindolol	248.3	not oral
1-D05	Dobutamine·HCl	337.8	not oral
1-D09	Ipratropium·Br	412.4	not oral
1-D10	Tropicamide	284.4	not oral
1-D11	Pancuronium·2Br	732.7	not oral
1-E06	Zoledronic Acid Monohydrate	290.1	not oral
1-E11	Propofol	178.3	not oral
1-F04	(±) Isoproterenol·HCl	247.7	not oral
1-F05	Acetylcholine Chloride	181.7	not oral
1-F06	Atropine Sulfate Monohydrate	694.8	not oral
1-F08	Chlorpromazine·HCl	355.3	not oral
1-G04	Epinephrine (L-(-)-Epinephrine-(+)-Bitartrate)	333.3	not oral
1-G05	Norepinephrine Bitartrate Monohydrate	337.3	not oral
1-G10	Nalbuphine·HCl Dihydrate	429.9	not oral
1-H08	Docetaxel (Taxotere)	807.9	not oral
10-A03	Pralidoxime Chloride	172.6	not oral
10-A07	Prilocaine·HCl	256.8	not oral
10-A11	Proparacaine·HCl	330.9	not oral
10-C02	Regadenoson	390.4	not oral
10-C11	Ropivacaine·HCl Monohydrate	328.9	not oral
10-D07	Silver Sulfadiazine	357.1	not oral
10-D11	Streptozocin	265.2	not oral
10-E02	Sulconazole Nitrate	460.8	not oral
10-E03	Sulfacetamide·Na	236.2	not oral
10-E05	Sulfanilamide	172.2	not oral
10-E09	Tazarotene	351.5	not oral
10-F03	Temsirolimus	1030.3	not oral
10-F04	Teniposide	656.7	not oral
10-F07	Terconazole	532.5	not oral
10-F08	Testosterone Enanthate	400.6	not oral
10-F10	Tetrahydrozoline·HCl	236.7	not oral
10-G03	Thiotepa	189.2	not oral
10-G06	Tigecycline	585.7	not oral
10-G07	Tiludronate Disodium	362.6	not oral
10-G09	Tirofiban·HCl	477.1	not oral
10-H05	Travoprost	500.6	not oral
11-B07	Zanamivir	332.3	not oral
2-A09	Sertaconazole	437.8	not oral
2-A10	Cefepime·HCl Hydrate	571.5	not oral
2-B03	Butenafine·HCl	353.9	not oral
2-B04	Dorzolamide·HCl	360.9	not oral
2-B08	Bleomycin Sulfate	1512.6	not oral
2-C02	Flumazenil	303.3	not oral
2-C05	Idarubicin·HCl	534	not oral
2-C08	Dinoprostone	352.5	not oral
2-E05	Latanoprost	432.6	not oral
2-H03	Goserelin Acetate	1329.5	not oral
2-H07	Mitomycin C	334.3	not oral
2-H09	Daunorubicin·HCl	564	not oral
2-H10	Doxorubicin·HCl	580	not oral
3-A08	Calcipotriene	412.6	not oral
3-A11	Bortezomib	384.2	not oral
3-D02	Oxaliplatin	397.3	not oral
3-D05	Clofarabine	303.7	not oral
3-D08	Imipenem	299.4	not oral
3-D10	Adapalene	412.5	not oral
3-D11	Meropenem	383.5	not oral
3-E03	Pamidronate Disodium Pentahydrate (Pamidronic Acid)	369.1	not oral
3-E05	Triptorelin Acetate	1371.5	not oral
3-E06	Risredonic Acid	283.1	not oral
3-E07	Rocuronium Bromide	609.7	not oral
3-E09	Salmeterol	415.6	not oral
3-E10	Vincristine Sulfate	923	not oral
3-F09	Amifostine	214.2	not oral
3-G04	Atracurium Besylate	1243.5	not oral
3-G05	Vinblastine Sulfate	909.1	not oral
3-G07	Aztreonam	435.4	not oral
3-G11	Carboplatin	339.2	not oral
3-H03	Cefotaxime Acid	455.5	not oral
3-H04	Ceftazidime	546.6	not oral
3-H05	Chloramphenicol	323.1	not oral
4-A05	Clobetasol Propionate	467	not oral
4-A07	Crotamiton	203.3	not oral
4-A09	Cytarabine	243.2	not oral
4-A10	Dacarbazine	182.2	not oral
4-C06	Fenoldopam Mesylate	401.9	not oral
4-C10	Fluorouracil (5-Fluorouracil)	130.1	not oral
4-D03	Floxuridine	246.2	not oral
4-D04	Fluocinolone Acetonide	452.5	not oral
4-D10	Gentamycin Sulfate	575.7	not oral
4-E06	Ifosfamide	261.1	not oral
4-E07	Imiquimod	240.3	not oral
4-G06	Mitoxantrone·HCl	517.4	not oral
4-G07	Paclitaxel (Taxol)	853.9	not oral
4-G09	Naphazoline·HCl	246.7	not oral
4-H07	Oxiconazole Nitrate	492.2	not oral
4-H11	Penciclovir	253.3	not oral
5-A04	Piperacillin	517.6	not oral
5-B10	Streptomycin Sulfate	679.7	not oral
5-C09	Tobramycin	467.5	not oral
5-D07	Vecuronium Bromide	637.7	not oral
5-D09	Bupivacaine·HCl	324.9	not oral
5-D11	Naloxone·HCl	363.8	not oral
5-E06	Amrinone	187.2	not oral
5-E07	Milrinone	211.2	not oral
5-E08	Alprostadil	354.5	not oral
5-E10	Argatroban	508.6	not oral
5-E11	Cilastatin·Na	380.4	not oral
5-F02	Butoconazole Nitrate	474.8	not oral
5-F10	Fulvestrant	606.8	not oral
5-F11	Esmolol	295.4	not oral
5-G03	Succinylcholine Chloride·2H2O	397.3	not oral
6-B03	Adenosine	267.2	not oral
6-B10	Amcinonide	502.6	not oral
6-B11	Amikacin Disulfate	781.8	not oral
6-C03	Aminohippurate·Na	217.2	not oral
6-C04	Aminolevulinic Acid·HCl	167.6	not oral
6-C05	Amlexanox	298.3	not oral
6-C06	Amphotericin B	924.1	not oral
6-C07	Arsenic Trioxide	197.8	not oral
6-C09	Articaine·HCl	320.8	not oral
6-D04	Azacitidine	244.2	not oral
6-D05	Azelaic Acid	188.2	not oral
6-D06	Azelastine·HCl	418.4	not oral
6-D07	Bacitracin	1422.7	not oral
6-D08	Baclofen	213.7	not oral
6-D10	Beclomethasone Dipropionate	521	not oral
6-E02	Bendamustine·HCl	394.7	not oral
6-E07	Bimatoprost	415.6	not oral
6-E10	Brimonidine	292.1	not oral
6-E11	Bromfenac	334.2	not oral
6-F07	Capreomycin Disulfate	864.9	not oral
6-F11	Carmustine	214.1	not oral
6-G04	Cefazolin·Na	476.5	not oral
6-G08	Cefotetan Disodium	619.6	not oral
6-G09	Cefoxitin·Na	449.4	not oral
6-H03	Ceftizoxim·Na	405.4	not oral
6-H04	Ceftriaxone·Na	576.6	not oral
6-H05	Cefuroxime Axetil	510.5	not oral
6-H06	Cefuroxime·Na	446.4	not oral
6-H10	Chlorhexidine Dihydrochloride	578.4	not oral
7-A05	Ciclesonide	540.7	not oral
7-A06	Ciclopirox	207.3	not oral
7-A07	Cidofovir	279.2	not oral
7-A10	Cisatracurium Besylate	1243.5	not oral
7-A11	Cisplatin (Cis-Diamineplatinum(Ii) Dichloride )	300.1	not oral
7-B02	Cladribine	285.7	not oral
7-B08	Clotrimazole	344.8	not oral
7-C05	Cyclopentolate	291.4	not oral
7-C08	Dactinomycin (= Actinomycin D)	1255.4	not oral
7-D02	Daptomycin	1620.7	not oral
7-D06	Decitabine	228.2	not oral
7-D08	Deferoxamine Mesylate	656.8	not oral
7-E02	Desonide	416.5	not oral
7-E03	Desoximetasone	376.5	not oral
7-E06	Dexmedetomidine·HCl	236.7	not oral
7-E08	Dexrazoxane	268.3	not oral
7-E09	Diatrizoate Meglumine	809.1	not oral
7-F05	Difluprednate	508.6	not oral
7-F10	Doripenem	420.5	not oral
7-F11	Doxapram·HCl H2O	433	not oral
7-G03	Droperidol	379.4	not oral
7-G08	Econazole Nitrate	444.7	not oral
7-G10	Eflornithine·HCl	218.6	not oral
7-G11	Epinastine·HCl	285.8	not oral
7-H02	Epirubicin·HCl	580	not oral
7-H04	Eptifibatide	832	not oral
8-A05	Etomidate	244.3	not oral
8-A06	Etonogestrel	324.5	not oral
8-B06	Flunisolide	434.5	not oral
8-B07	Fluocinonide	494.5	not oral
8-B08	Fluorometholone	376.5	not oral
8-B09	Flurandrenolide	436.5	not oral
8-B11	Fluticasone Propionate	500.6	not oral
8-C03	Fomepizole	82.1	not oral
8-C05	Foscarnet·Na (Sodium Phosphonoformate Tribasic Hexahydrate)	300	not oral
8-C07	Fosphenytoin·Na Pentahydrate	496.3	not oral
8-D02	Halcinonide	455	not oral
8-D03	Halobetasol Propionate	485	not oral
8-D04	Hexachlorophene	406.9	not oral
8-D05	Homatropine Methylbromide	370.3	not oral
8-D09	Hydroxocobalamin·HCl	1383.8	not oral
8-E03	Ibutilide Fumarate	500.7	not oral
8-E07	Irinotecan·HCl	623.1	not oral
8-G02	Levobunolol·HCl	327.9	not oral
8-G06	Lindane	290.8	not oral
8-G07	Liothyronine·Na	673	not oral
8-G10	Loteprednol Etabonate	467	not oral
8-H02	Mafenide·HCl	222.7	not oral
8-H03	Malathion	330.4	not oral
8-H06	Mechlorethamine·HCl	192.5	not oral
8-H11	Mepivacaine·HCl	282.8	not oral
9-A03	Mequinol	124.1	not oral
9-A08	Metaraminol Bitartrate	317.3	not oral
9-A10	Methacholine Chloride	195.7	not oral
9-B09	Methyl Aminolevulinate·HCl	181.6	not oral
9-C05	Micafungin	1270.3	not oral
9-D05	Mometasone Furoate	521.4	not oral
9-D06	Mupirocin	500.6	not oral
9-D08	Nafcillin·Na	436.5	not oral
9-D09	Naftifine·HCl	323.9	not oral
9-D11	Natamycin	665.7	not oral
9-E03	Nelarabine	297.3	not oral
9-E04	Nepafenac	254.3	not oral
9-G06	Pemetrexed Disodium	471.4	not oral
9-G10	Pentamidine Isethionate	592.7	not oral
9-G11	Pentostatin	268.3	not oral
9-H03	Permethrin	391.3	not oral
9-H08	Pimecrolimus	810.5	not oral
9-H11	Podofilox	414.4	not oral
anti-hypertensive / cardiac	Idoxuridine	354.1	not oral
10-A10	Blank
10-G04	Blank
6-B04	Blank
6-B08	Blank
6-F10	Blank
6-H09	Blank
7-E07	Blank
7-F04	Blank
7-G09	Blank
7-H10	Blank
8-B10	Blank
9-C03	Blank
9-C07	Blank
9-H10	Blank
