## Supplemental Data 1 for "Systematic mapping of drug metabolism by the human gut microbiome"

### Sheet: Sheet1
Drug ID	Drug name	Parent MW	Parent drug molecular formula	Metabolite mass (m/z) (LC-MS)	Observed metabolite m/z (LC-HR-MS)	Metabolite most plausible molecular formula	Calculated metabolite m/z	Parent drug structure	Predicted or confirmed metabolite structure	Predicted or confirmed Modification type	Evidence for metabolite structure and modification type	Pharmacological class	natural/synthetic	New / Previously reported (by the human microbiome or human isolates, references provided)
1-A11	Nicardipine·HCl	516	C26H29N3O6	450 [M + H]+	450.238	C26H31N3O4	450.239			nitroreduction	NMR, this study	anti-hypertensive / cardiac	synthetic	new
1-F10	Risperidone	410.5	C23H27FN4O2	414[M + H]+	414.218	C23H28FN3O3	414.219			hydrolysis of isoxazole	Already known MDM metabolite with same mass	antipsychotic	synthetic	previously reported, Supplementary References 1 and 2
1-H10	Tolcapone	273.2	C14H11NO5	286[M + H]+	286.106	C16H15NO4	286.108		Unknown	Unknown	NA	anti-Parkinson's	synthetic	new
2-A06	Azathioprine	277.3	NA	Parent drug peak totally gone, no observed metabolite	NA	NA	NA		Unknown	Unknown	NA	immunosuppressive	derivative of Natural	new
2-B07	Entacapone	305.3	C14H15N3O5	276 [M + H]+	276.134	C14H17N3O3	276.135		Unknown	Unknown	NA	anti-Parkinson's	synthetic	new
				318 [M + H]+	318.144	C16H19N3O4	318.145		Unknown	Unknown	NA
2-C07	Exemestane	296.4	C20H24O2	299[M + H]+	299.2	C20H26O2	299.201		Unknown	Unknown	NA	steroidal anti-estrogen	Derivative of Natural	new
				301[M + H]+	301.216	C20H28O2	301.217		Unknown		NA
2-D09	Nimodipine	418.4	C21H26N2O7	389 [M + H]+	389.207	C21H28N2O5	389.208		Unknown	Unknown	NA	anti-hypertensive / cardiac	synthetic	new
2-F03	Capsaicin	305.4	C18H27NO3	294[M + H]+	294.206	C17H27NO3	294.207		Unknown	Unknown	NA	dietary product	natural	new
				292 +	ND	ND	ND		Unknown	Unknown	NA
2-F04	Dexamethasone	392.5	C22H29FO5	333 [M + H]+	333.186	C20H25FO3	333.187		Unknown	Unknown	NA	steroidal anti-inflammatory	Derivative of Natural	new
2-F06	Ethacrynic Acid	302.1	C13H12Cl2O4	305[M + H]+	305.032	C13H14Cl2O4	305.035		Unknown	Unknown	NA	diuretic	synthetic	new
2-H05	Rifampin (Rifampicin)	822.9	C43H58N4O12	796, 810 [M + H]+	796.3973, 810.4137	NA	NA		Unknown	Unknown	NA	antibiotic	Derivative of Natural	new
3-A06	Sulindac	356.4	C20H11FO3S	373 [M + H]+	373.091	C20H17FO4S	373.091		Unknown	Unknown	NA	non-steroidal anti-inflammatory	synthetic	new metabolite, different than what has been reported in Supplementary Reference 3
3-C04	Vorinostat	264.3	C14H20N2O3	249 [M + H]+	249.161	C14H20N2O2	249.16		Unknown	Unknown	NA	HDAC inhibitor	synthetic	new
3-C06	Dolasetron	324.4	C19H20N2O3	parent drug peak totally gone, no observed metabolite	NA	NA	NA		Unknown	Unknown	NA	anti-emetic	synthetic	new
3-D04	Mycophenolate Mofetil	433.5	C23H31NO7	303[M + H]+	303.123	C17H18O5	303.123		Unknown	Unknown	NA	immunosuppressive	Derivative of Natural	new
			C23H31NO7	321 [M + H]+	321.135	C17H20O6	321.134		Unknown	Unknown	NA
3-F03	Zidovudine (3'-Azido-3'-Deoxythymidine)	267.2	C10H13N5O4	parent drug peak totally gone, no observed metabolite	NA	NA	NA		Unknown	Unknown	NA	antiviral	Derivative of Natural	new
3-F04	Allopurinol	136.1	C5H4N4O	parent drug peak totally gone, no observed metabolite	NA	NA	NA		Unknown	Unknown	NA	antigout/antihyperuricemic	Derivative of Natural	new
3-G08	Betamethasone	392.5	C22H29FO5	395.2 [M + H]+	395.223	C22H31FO5	395.223		Unknown	Unknown	NA	steroidal anti-inflammatory	Derivative of Natural	new
3-G09	Bisacodyl	361.4	C22H19NO4	parent drug peak totally gone, no observed metabolite	NA	NA	NA		Unknown	Unknown	NA	laxative	synthetic	new
4-C02	Estradiol	272.4	C18H24O2	280 +	ND	ND	ND		uncharacterized here	uncharacterized here	NA	steroidal hormone	natural	previously reported in Supplementary Reference 4
4-C05	Famciclovir	321.3	C14H19N5O4	parent drug peak totally gone, no observed metabolite	NA	NA	NA		Unknown	Unknown	NA	antiviral	Derivative of Natural	new
4-D05	Flutamide	276.2	C11H11F3N2O3	247[M + H]+	247.105	C11H13F3N2O	247.106		Unknown	Unknown	NA	non-steroidal anti-androgen	synthetic	new
4-E03	Hydrocortisone	362.5	C21H30O5	365 [M + H]+	365.231	C21H32O5	365.233			ketone reduction at C20	NMR, this study	steroidal anti-inflammatory	natural	previously reported in Supplementary References 5,6
4-E04	Hydrocortisone Acetate	404.5	C23H32O6	365 [M + H]+	365.231	C21H32O5	365.233			deacetylation and ketone reduction at C20	HPLC-MS and NMR, this study	steroidal anti-inflammatory	Derivative of Natural	new
4-F11	Methylprednisolone	374.5	C22H30O5	377 [M + H]+	377.23	C22H32O5	377.233		Unknown	Unknown	NA	steroidal anti-inflammatory	Derivative of Natural	new
4-G04	Metronidazole	171.2	C6H9N3O3	parent drug peak totally gone, no observed metabolite	NA	NA	NA		Unknown	Unknown	NA	antibiotic/anti-protozoal	synthetic	previously reported in Supplementary Reference 7
4-G08	Nabumetone	228.3	C15H16O2	213 [M + H]+	213.127	C15H16O	213.128		Unknown	Unknown	NA	non-steroidal anti-inflammatory	synthetic	new
			C15H16O2	231 [M + H]+	231.137	C15H18O2	231.138		Unknown	Unknown	NA
4-H09	Pantoprazole	383.4	C16H15F2N3O4S	368 [M + H]+	368.087	C16H15F2N3O3S	368.088		Unknown	Unknown	NA	anti-GERD	synthetic	new
5-A05	Prednisolone	360.4	C21H28O5	363 [M + H]+	363.216	C21H30O5	363.217		Unknown	Unknown	NA	steroidal anti-inflammatory	Derivative of Natural	new
5-A06	Progesterone	314.5	C21H30O2	317 [M + H]+	317.248	C21H32O2	317.248		uncharacterized here	uncharacterized here	NA	steroidal hormone	natural	previously reported in Supplementary Reference 8
5-A08	Prednisone	358.4	C21H26O5	361, 363 [M + H]+	361.202	C21H28O5	361.202		Unknown	Unknown	NA	steroidal anti-inflammatory	Derivative of Natural	new metabolites, different than what has been reported in Supplementary Reference 9
					363.216	C21H30O5	363.217		Unknown	Unknown	NA
5-B09	Spironolactone	416.6	C24H32O4S	375 [M + H]+	375.2	C22H30O3S	375.199		Unknown	Unknown	NA	steroidal diuretic	Derivative of Natural	new
5-C02	Sulfasalazine	398.4	C18H14N4O5S	250 [M + H]+	250.065	C11H11N3O2S	250.065			azoreduction	Already known MDM metabolite with same mass, Supplementary Ref x	anti-inflammatory	synthetic	previously reported in Supplementary References 10, 11
5-C08	Tinidazole	247.3	C8H13N3O4S	parent drug peak totally gone, no observed metabolite	NA	NA	NA		Unknown	Unknown	NA	antibiotic/anti-protozoal	synthetic	new
5-E02	Fluoxetine·HCl	345.8	C17H18F3NO	439 [M + H]+	439.2	C26H25F3N2O	439.2		Unknown	Unknown	NA	antidepressant	synthetic	new
5-E09	Misoprostol	382.5	C22H38O5	367 [M - H]-	367.25	C21H36O5	367.248		Unknown	Unknown	NA	prostaglandin analog for labor induction and ulcer	Derivative of Natural	new
5-F04	Megestrol Acetate	384.5	C24H32O4	488 [M + H]+	488.316	NA	NA		unknown	unknown	NA	steroidal hormone	Derivative of Natural	new
				504 [M + H]+	504.311	NA	NA		unknown	unknown	NA
5-G02	Capecitabine	359.4	C15H22FN3O6	244 [M + H]+	244.109	C10H14FN3O3	244.11			deglycosylation	NMR, this study	anticancer	Derivative of Natural	new
6-H08	Chenodiol (Chenodeoxycholic Acid)	392.6	C24H40O4	387 [M - H]-	387.254	C24H36O4	387.253		uncharacterized here	uncharacterized here	NA	bile acid	natural	previously reported in Supplementary Reference 12
				389 [M - H]-	389.27	C24H38O4	389.269		uncharacterized here	uncharacterized here	NA
				435 -	ND	ND	ND		uncharacterized here	uncharacterized here	NA
				437 -	ND	ND	ND		uncharacterized here	uncharacterized here	NA
7-B05	Clofazimine	473.4	C27H22Cl2N4	439 [M + H]+	439.167	C27H23ClN4	439.169		unknown	unknown	NA	antibiotic	synthetic	new
				515 [M + H]+	515.138	C27H22Cl2N7	515.139		unknown	unknown	NA
				435 +	ND	ND	ND		unknown	unknown	NA
				437 +	ND	ND	ND		unknown	unknown	NA
				529 +	ND	ND	ND		unknown	unknown	NA
7-B07	Clonazepam	315.7	C15H10ClN3O3	286 [M + H]+	286.074	C15H12ClN3O	286.075			nitroreduction	Already known MDM metabolite in rats with same mass	anti-anxiety / antiepileptic	synthetic	previously reported by the rat microbiome in Supplementary Reference 13, newly reported here by the human microbiome
7-C03	Cortisone Acetate	402.5	C23H30O6	363 [M + H]+	363.216	C21H30O5	363.217		unknown	unknown	NA	steroidal anti-inflammatory	Derivative of Natural	new
7-C10	Dantrolene·Na	336.2	C14H10N4O5	285 [M + H]+	285.098	C14H12N4O3	285.099			nitroreduction	Already known MDM metabolite with same mass	muscle relaxant	synthetic	previously reported in Supplementary Reference 14
7-G05	Duloxetine·HCl	333.9	C18H19NOS	427 [M + H]+	427.185	C27H26N2OS	427.184		unknown	unknown	NA	antidepressant	synthetic	new
8-B05	Fludrocortisone Acetate	422.5	C23H31FO6	383 [M + H]+	383.222	C21H31FO5	383.223		unknown	unknown	NA	steroidal anti-inflammatory	Derivative of Natural	new
8-E04	Iloperidone	426.5	C24H27FN2O4	430 [M + H]+	430.202	C24H28FNO5	430.203		unknown	unknown	NA	antipsychotic	synthetic	new
8-G09	Lorazepam	321.2	C15H10Cl2N2O2	305 [M + H]+	305.024	C15H10Cl2N2O	305.025		unknown	unknown	NA	anti-anxiety / antiepileptic	synthetic	new
9-E09	Nilutamide	317.2	C12H12F3N3O4	286 [M - H]-	286.08	C12H12F3N3O2	286.083		unknown	unknown	NA	non-steroidal anti-androgen	synthetic	new
9-E11	Nitisinone	329.2	C14H10F3NO5	314 [M - H]-	314.064	C14H12F3NO4	314.064		unknown	unknown	NA	treatment of hereditary tyrosinemia type 1 (HT-1)	synthetic	new
				204 -	ND	ND	ND		unknown	unknown	NA
9-F02	Nitrofurantoin	238.2	C8H6N4O5	parent drug peak totally gone, no observed metabolite	NA	NA	NA		unknown	unknown	NA	antibiotic	synthetic	previously reported in Supplementary Reference 15
9-F08	Oxazepam	286.7	C15H11ClN2O2	271 [M+H]+	271.063	C15H11ClN2O	271.064		unknown	unknown	NA	anti-anxiety / antiepileptic	synthetic	new
9-G02	Paliperidone	426.5	C23H27FN4O3	430 [M + H]+	430.214	C23H28FN3O4	430.214		unknown	unknown	NA	antipsychotic	synthetic	new
10-A04	Prasugrel	373.4	C20H20FNO3S	360 [M+H]+	360.144	C20H22FNO2S	360.143		unknown	unknown	NA	anti-platelet	synthetic	new
10-A09	Probenecid	285.4	C13H19NO4S	277 [M+Na]+	277.135	C13H22N2OS	277.135		unknown	unknown	NA	antigout / antihyperuricemic	synthetic	new
10-C05	Rifabutin	847	C46H62N4O11	819 [M + H]+	819.452	C45H62N4O10	819.454		unknown	unknown	NA	antibiotic	derivative of Natural	new
				851 [M + H]+	851.478	C46H66N4O11	851.481		unknown	unknown	NA
				708 [M + H]+	708.348	C38H49N3O10	708.35		unknown	unknown	NA
10-E04	Sulfamethoxazole	253.3	C10H11N3O3S	parent drug peak totally gone, no observed metabolite	NA	NA	NA		unknown	unknown	NA	antibiotic	synthetic	new
11-A07	Ursodiol	392.6	C24H40O4	389 [M - H]-, 435 [M-H+HCO2H)	389.27	C24H38O4	389.269		uncharacterized here	uncharacterized here	NA	bile acid	natural	previously reported in Supplementary Reference 12
